# A diversified, widespread microbial gene cluster encodes homologs of methyltransferases involved in methanogenesis

**DOI:** 10.1101/2023.07.31.551370

**Authors:** Duncan J. Kountz, Emily P. Balskus

**Affiliations:** Department of Chemistry and Chemical Biology, Harvard University, Cambridge, Massachusetts 02138, United States; Howard Hughes Medical Institute, Harvard University, Cambridge, Massachusetts 02138, United States

**Author notes:** Author information: Duncan J. Kountz; Emily P. Balskus.

**Keywords:** Corrinoid methyltransferases, methanogenesis, selenium metabolism, sulfur metabolism, bacteria

## Abstract

Analyses of microbial genomes have revealed unexpectedly wide distributions of enzymes from specialized metabolism, including methanogenesis, providing exciting opportunities for discovery. Here, we identify a family of gene clusters (the type 1 *mlp* gene clusters (MGCs)) that encodes homologs of the soluble coenzyme M methyltransferases (SCMTs) involved in methylotrophic methanogenesis and is widespread in bacteria and archaea. Type 1 MGCs are expressed and regulated in medically, environmentally, and industrially important organisms, making them likely to be physiologically relevant. Enzyme annotation, analysis of genomic context, and biochemical experiments suggests these gene clusters play a role in methyl-sulfur and/or methyl-selenide metabolism in numerous anoxic environments, including the human gut microbiome, potentially impacting sulfur and selenium cycling in diverse, anoxic environments.
