## Supplementary material for "A diversified, widespread microbial gene cluster encodes homologs of methyltransferases involved in methanogenesis": List of species with Type I MGCs

### Sheet: Sheet1
Genus	Species	Strain	Assembly	SelABCD*	Mlp3**	Note
Acetitomaculum	ruminis	DSM 5522	GCF_900112085.1	No	Non-selenium clade
Acetivibrio	clariflavum	DSM 19732	GCF_000237085.1	No	Non-selenium clade
Acetoanaerobium	noterae	ATCC 35199	GCF_900168025.1	Yes	-
Acetoanaerobium	sticklandii	DSM 519	GCF_000196455.1	Yes	-
Acetobacterium	dehalogenans	DSM 11527	GCF_000472665.1	No	Non-selenium clade
Acetobacterium	paludosum	DSM 8237	GCF_014284455.1	Yes	Non-selenium clade	Two type I MGCs, one with Non-selenium clade Mlp3
Acetobacterium	tundrae	DSM 917	GCF_014284395.1	Yes	Non-selenium clade	Two type I MGCs, one with Non-selenium clade Mlp3
Acetobacterium	wieringae	CH1	GCF_001766835.1	No	Non-selenium clade
Aerococcus	sanguinicola	CCUG43001	GCF_001543145.1	Yes	-
Aerococcus	sp001809535	sp. HMSC035B07	GCF_001836025.1	Yes	-
Alkaliphilus_B	flagellatus	MSJ-5	GCF_018919215.1	Yes	-
Anaeroccus	obesiensis	ph10	GCF_000311745.1	Yes	-
Anaeroccus	octavius	UMB0119	GCF_002847745.1	Yes	-
Anaerococcus	pacaensis	9403502	GCA_000308255.3	Yes	-
Anaerococcus	rubeinfantis	-	GCF_001487145.1	Yes	-
Anaerococcus	sp900232825	Marseille-P3625	GCF_900232825.1	Yes	-
Anaerococcus	vaginalis	ATCC 51170	GCF_000163295.1	Yes	-
Anaeroglobus	geminatus	F0357	GCF_000239275.1	Yes	-
Anaeroglobus	massiliensis	Marseille-P2911	GCA_900095855.1	Yes	-
Anaeromusa	acidaminophila	DSM 6283	GCF_000430605.1	Yes	Non-selenium clade
Anaeropeptidivorans	aminofermentans	M3/9	GCF_940670685.1	Yes	-
Anaerosalibacter	bitzartensis	Med78-601-WT-4W-RMD-3	GCF_018917195.1	Yes	-
Anaerosalibacter	massiliensis	-	GCA_000751555.1	Yes	-
Anaerosalibacter	sp900155565	Marseille-P3206	GCF_900155565.1	Yes	-
Anaerosolibacter	carboniphilus	DSM 103526	GCF_014205875.1	Yes	-
Anaerospora	hongkongensis	DSM 15969	GCF_004339805.1	Yes	-		-
Anaerovibrio	lipolyticus_A	LB2005	GCF_000621545.1	No	Non-selenium clade
Anaerovirgula	multivorans	SCA	GCF_900188145.1	Yes	-
Andreesenia	angusta	DSM 1989	GCF_001855385.1	Yes	-
Asaccharospora	irregularis	DSM 2635	GCF_900129815.1	Yes	-
ATBO01	sp000472285	TF	GCF_000472285.1	Yes	-
Bacilliculturomica	massiliensis	Marseille-P3303	GCF_900605495.1	Yes	-
Bacillus_BD	benzoevorans	DSM 5391	GCF_014207535.1	Yes	-
Baileyella	intestinalis	RF-744-FAT-WT-3	GCF_009695865.1	Yes	-
BIFV01	sp003990955	FL31	GCA_005381385.1	Yes	Non-selenium clade
Biomaibacter	acetigenes	SK-G1	GCF_003691585.1	Yes	-
Brocadia	sapporoensis	BROCD001	GCA_019455295.1	Yes	-
Brocadia	sinica	JPN1	GCF_000949635.1	Yes	-
Caccocola	faecigallinarum	ChiHjej11B10-3130	GCA_018712745.1	Yes	-	Missing Ram/RACE protein
CAJPSE01	sp003860125	OH1220_COT-178	GCF_003860125.1	Yes	-
Cloacibacillus	evryensis	DSM 19522	GCA_000585335.1	Yes	-
Clostridioides	difficile_E	CD160	GCF_000449425.2	Yes	-
Clostridioides_A	mangenotii	LM2	GCF_024622925.1	Yes	-	Two type I MGCs, one missing Ram/RACE protein
Clostridium_AB	cylindrosporum	DSM 605	GCF_001047375.1	Yes	-
Clostridium_AD	algoriphilum	DSM 16153	GCF_020443705.1	No	Non-selenium clade
Clostridium_AD	estertheticum	FP3	GCA_011065935.2	Yes	-
Clostridium_AD	sp018861755	CF012	GCF_018861755.1	Yes	Non-selenium clade	Two type I MGCs, one with Non-selenium clade Mlp3
Clostridium_AD	estertheticum_B	CM027	GCF_019537145.1	Yes	Non-selenium clade
Clostridium_AD	tagluense	A121	GCA_003865095.1	Yes	-
Clostridium_AM	carboxidivorans	P7	GCF_001038625.1	Yes	-
Clostridium_AM	drakei	SL1	GCA_000633595.2	Yes	-
Clostridium_AM	muellerianum	P21	GCF_012926525.1	Yes	-
Clostridium_AM	scatologenes	ATCC 25775	GCF_000968375.1	Yes	-
Clostridium_AM	thailandense	PL3	GCF_019207025.1	Yes	-
Clostridium_AP	scindens	ATCC 35704	GCF_000154505.1	Yes	-
Clostridium_AR	polyendosporum	JCM 30710	GCF_018332455.1	Yes	Non-selenium clade
Clostridium_AT	sp000466585	F0540	GCA_000466585.1	Yes	-
Clostridium_AT	sp016765585	YIM B02515	GCF_016765585.1	Yes	-
Clostridium_B	kluyveri	JZZ	GCF_001902295.1	No	Non-selenium clade
Clostridium_B	ljungdahlii	DSM 13528	GCF_000143685.1	Yes	-	Two type I MGCs, second with only a fragment of the Ram/RACE protein gene
Clostridium_B	ljungdahlii_A	ERI-2	GCF_001636845.1	Yes	Non-selenium clade	Two type I MGCs, one with Non-selenium clade Mlp3
Clostridium_B	ragsdalei	P11	GCF_001675165.1	Yes	-
Clostridium_B	sp004006395	AWRP	GCF_004006395.2	Yes	-
Clostridium_B	sp902809985	HV4-5-A1G	GCF_008692765.1	Yes	-
Clostridium_D	collagenovorans	DSM 3089	GCF_900130005.1	Yes	-
Clostridium_F	botulinum	ATCC 3502	GCF_000063585.1	Yes	-
Clostridium_F	sp001276215	L74	GCF_001276215.1	Yes	-
Clostridium_F	sporogenes	DSM 795	GCF_001020205.1	Yes	-
Clostridium_F	tepidum	IEH 97212	GCF_002008345.1	Yes	-
Clostridium_J	argentinense	89G	GCA_002074155.1	Yes	-
Clostridium_J	ihumii	AP5	GCF_000612845.1	Yes	-
Clostridium_J	punense	DSM 28650	GCA_017874425.1	Yes	-
Clostridium_J	senegalense	JC122	GCF_010692705.1	Yes	-
Clostridium_J	sulfidigenes	113A	GCF_000732635.1	Yes	-
Clostridium_J	tunisiense	TJ	GCF_000300195.1	Yes	-
Clostridium_JN	JN-1 sp003600355	JN500901	GCF_003600355.1	Yes	-
Clostridium_K	cellulovorans	743B	GCA_000180115.1	Yes	-	Mlp2 divergently transcribed
Clostridium_L	algidicarnis	DSM 15099	GCA_002934235.1	Yes	-
Clostridium_L	simiarum	LF2	GCA_000753355.2	Yes	-
Clostridium_W	formicaceticum	DSM 92	GCA_002080475.1	Yes	-
Clostridium_Z	frigidicarnis	DSM 12271	GCF_900111985.1	Yes	-
Clostridium_Z	hydrogeniformans	DSM 21757	GCF_000686705.1	Yes	-
DDH964	sp001611275	DDH964	GCF_001611275.1	Yes	Non-selenium clade
Dehalobacterium	formicoaceticum	DMC	GCF_002224645.1	Yes	-
Dendrosporobacter	quercicolus	DSM 1736	GCF_013303165.1	No	Non-selenium clade
Desulfobulbus	oralis	ORNL;HOT041	GCA_002952055.1	Yes	-
Desulfosporosinus	hippei	DSM 8344	GCF_900100785.1	Yes	-
Desulfosporosinus	lacus	DSM 15449	GCF_900129935.1	Yes	-
Desulfosporosinus	meridiei	DSM 13257	GCF_000231385.2	Yes	-
Desulfosporosinus	orientis	DSM 765	GCF_000235605.1	Yes	-
Desulfosporosinus	sp001707885	BG	GCF_001707885.1	Yes	Non-selenium clade
Desulfosporosinus	sp001516045	BRH_c37	GCA_001516045.1	Yes	Non-selenium clade
Desulfosporosinus	p002196705	FKB	GCF_002196705.1	Yes	-
Desulfosporosinus	sp000960765	I2	GCF_000960765.1	Yes	-
Desulfosporosinus	metallidurans	OL	GCF_001936615.1	Yes	-
Desulfosporosinus	sp000224515	OT	GCF_000224515.1	Yes	Non-selenium clade
Desulfosporosinus	infrequens	SbF1	GCA_900290375.1	Yes	Non-selenium clade
Desulfosporosinus	sp004766055	Sb-LF	GCF_004766055.1	Yes	Non-selenium clade
Desulfosporosinus	youngiae	DSM 17734	GCF_000244895.1	Yes	-
Desulfotignum	phosphitoxidans	DSM 13687	GCF_000350545.1	Yes	-
Dethiosulfovibrio	faecalis	F2B	GCF_021568795.1	Yes	-
Dethiosulfovibrio	peptidovorans	DSM 11002	GCF_000172975.1	Yes	-	Two type I MGCs
Dethiosulfovibrio	salsuginis	USBA 82	GCF_900177735.1	Yes	-
Dorea	formicigenerans	ATCC 27755	GCF_000169235.1	Yes	-
Dorea	longicatena	DSM 13814	GCF_000154065.1	Yes	-
Dorea_B	phocaeensis	Marseille-P4003	GCF_900240315.1	Yes	-
Eubacterium_T	pyruvativorans	i6	GCA_900102225.1	Yes	-
Extibacter	muris	DSM 28560	GCA_004345005.1	Yes	-
Facklamia	lactis	DSM 111018	GCF_015863205.1	Yes	-
Faecalimonas	umbilicata	DSM 103426	GCF_004346095.1	Yes	-
Falseniella	ignava	CCUG 37419	GCF_000301055.1	Yes	-
Fenollaria	massiliensis	9401234	GCA_000312505.3	Yes	-
Fenollaria	timonensis	GD5	GCA_001457835.1	Yes	-
Fervidicola	ferrireducens	Y170	GCF_001562425.1	Yes	-	Ram/RACE protein gene fragmented
Finegoldia	magna_F	ATCC 53516	GCF_000159695.1	Yes	-
Formimonas	warabiya	DCMF	GCF_002777255.1	Yes	-	Two type I MGCs, one missing Ram/RACE proteins
Geobacter	hydrogenophilus	DSM 13691	GCF_018501225.1	Yes	Non-selenium clade
Geomesophilobacter	sediminis	Red875	GCF_016458275.1	Yes	Non-selenium clade	Two type I MGCs, one with Non-selenium clade Mlp3
Geomonas	pelophila	R4	GCA_014218275.1	Yes	Non-selenium clade
Geomonas	anaerohicana	Red421	GCF_016458305.1	Yes	Non-selenium clade
Geomonas	edaphica	Red53	GCF_004917075.1	Yes	Non-selenium clade
Geomonas	azotofigens	Red51	GCF_018919395.1	Yes	Non-selenium clade
Geomonas	propionica	Red259	GCF_016458235.1	Yes	Non-selenium clade
Geomonas	subterranea	RG2	GCF_019063845.1	Yes	Non-selenium clade
Geotalea	daltonii	FRC-32	GCF_000022265.1	Yes	Non-selenium clade
Gottschalkia	acidurici	9a	GCF_000299355.1	Yes	-
Gottschalkia_A	purinilytica	DSM 1384	GCA_001190785.1	Yes	-	Ram/RACE protein and Mlp3 in separate cluster
Halanaerobium	saccharolyticum_C	MA284_T2	GCF_004362045.1	Yes	-
Haloimpatiens	sp000744935	KNHs214	GCA_000744935.1	Yes	-
Haloimpatiens	massiliensis	MT13	GCA_900184255.1	Yes	-
Hathewaya	sp003288255	14S0207	GCA_003288255.1	Yes	-
Hathewaya	massiliensis	Marseille-P3545	GCF_902143515.1	Yes	-
Hathewaya	histolytica	NCTC503	GCA_901482605.1	Yes	-
Hathewaya	massiliensis	Marseille-P3545	GCA_902143515.1	Yes	-
Hathewaya	proteolytica	DSM 3090	GCF_900142225.1	Yes	-
Heliobacterium	mobile	DSM 6151	GCF_009720735.1	Yes	Non-selenium clade
Heliobacterium	chlorum	DSM 3682	GCF_014502795.1	Yes	Non-selenium clade
Heliomicrobium	gestii	DSM 11169	GCF_009877435.1	No	Non-selenium clade
Heliomicrobium	undosum	DSM 13378	GCF_009877425.1	Yes	Non-selenium clade
Heliophilum	fasciatum	DSM 11170	GCF_004341395.1	No	Non-selenium clade	Mlp2 in separate gene cluster, corrinoid protein divergently transcribed
Hungateiclostridium	mesophilum	N2K1	GCA_004102745.1	No	Non-selenium clade
Hungateiclostridium	thermocellum	DSM 1313	GCF_000184925.1	No	Non-selenium clade
JADPRS01	sp015686845	B2	GCA_015686845.1	Yes	-
JAIOUP01	sp019931165	xch1	GCF_019931165.1	Yes	-
Jettenia	caeni	-	GCA_000296795.1	Yes	-
Jettenia	ecosi	J2	GCA_005524015.1	Yes	-
Jonquetella	anthropi	DSM 22815	GCF_000237805.1	Yes	-
Lachnoanaerobaculum	orale	F0431	GCA_000242315.1	Yes	-
Leadbettera	azotonutricia	ZAS-9	GCF_000214355.1	No	Non-selenium clade
Leptotrichia_A	sp000469505	W9775	GCF_000469505.1	Yes	-
Marispirochaeta	associata	JC231	GCA_001749745.1	Yes	-
Merdimonas	faecis	BR31	GCA_001754075.1	Yes	-
Methanococcus	maripaludis	DSM 2067	GCF_002945325.1	Yes	-
Methanococcus	voltae	A2	GCA_017875625.1	Yes	-
Methanothermococcus	thermolithotrophicus	DSM 2095	GCF_000376965.1	Yes	-
Methanothermococcus_A	aeolicus	Nankai-3	GCF_000017185.1	Yes	-
Methanotorris	igneus	Kol 5	GCF_000214415.1	Yes	-
Methylomusa	anaerophila	MMFC1	GCF_003966895.1	Yes	Non-selenium clade	Two type I MGCs, both with Non-selenium clade Mlp3s
Moorella	thermoacetica_A	DSM 21394	GCA_001875325.1	Yes	Non-selenium clade
Muricomes	oroticus	NLAE-zl-C242	GCF_900115945.1	Yes	-
Muricomes	intestini	DSM 29489	GCF_004346165.1	Yes	-
Natronincola_A	peptidivorans	DSM 18979	GCF_900111615.1	Yes	-
Paeniclostridium	sordellii	ATCC 9714	GCA_000444075.1	Yes	-
Paraclostridium	dentum	AP6	GCA_001282705.1	Yes	-
Paraclostridium	benzoelyticum	JC272	GCA_001006285.1	Yes	-
Paraclostridium	bifermentans	DSM 14991	GCF_000452245.2	Yes	-
Pelosinus	fermentans	R7	GCF_000271485.2	No	Non-selenium clade
Pelosinus	propionicus	DSM 13327	GCF_900114615.1	No	Non-selenium clade
Pelosinus	sp000725345	UFO1	GCF_000725345.1	Yes	Non-selenium clade
Pelotalea	sp012556225	SVR	GCF_012556225.1	Yes	Non-selenium clade
Peptacetobacter	hominis	ZHW00191	GCA_006861675.1	Yes	-
Peptoclostridium	litorale	DSM 5388	GCF_900141635.1	Yes	-	Corrinoid protein encoded separately
Peptostreptococcus	anaerobius	DSM 2949	GCF_000318115.1	Yes	-
Peptostreptococcus	porci	WCA-SAB-591-4A-A	GCA_009695815.1	Yes	-
Peptostreptococcus	russellii_A	calf135	GCF_900110295.1	Yes	-
PP17-6a	sp900095615	PP17-6a	GCF_900095615.1	Yes	-
Proteiniborus	sp900095305	DW1	GCF_900095305.1	Yes	-
Pseudobacteroides	cellulosolvens	ATCC 35603	GCF_000745845.1	Yes	-
Pseudobutyricicoccus	sp003477405	MSJ-38	GCF_018917925.1	Yes	-
Pseudodesulfuromonas	thiophila	DSM 8987	GCA_900101955.1	Yes	-
Pseudoflavonifractor_A	sp002159175	An92	GCF_002159175.1	Yes	-
Psychrilyobacter	atlanticus	DSM 19335	GCF_000426625.1	Yes	-
Psychrilyobacter	sp003391055	S5	GCF_024917095.1	Yes	-
Rhodoblastus	acidophilus	DSM 137	GCF_002937135.1	No	Non-selenium clade
Rhodoblastus	sphagnicola	DSM 16996	GCF_002937075.1	No	Non-selenium clade
Rhodovastum	atsumiense	DSM 21279	GCA_008630155.1	No	Non-selenium clade
Romboutsia_D	sp000686145	VA2	GCA_000686145.1	Yes	-
Romboutsia_D	lituseburensis	DSM 797	GCF_900103615.1	Yes	-
Ruminiclostridium	hungatei	DSM 14427	GCA_002051585.1	No	Non-selenium clade
SbD1	sp001603845	Delta_01	GCA_001603845.1	Yes	-
Schwartzia	succinivorans	DSM 10502	GCF_900129225.1	No	Non-selenium clade
Selenomonas_A	lactilytica	TAM641	GCF_000284095.1	No	Non-selenium clade
Selenomonas_A	montiformis	WCA-380-WT-3B3	GCF_009697385.1	No	Non-selenium clade
Sellimonas	avistercoris	OM05-10BH	GCF_003481655.1	Yes	-
Sellimonas	intestinalis	BR72	GCA_001280875.1	Yes	-
Slackia	heliotrinireducens	DSM 20476	GCF_000023885.1	Yes	-	Corrinoid protein encoded separately
Solidesulfovibrio	magneticus_A	Maddingley MBC34	GCA_000307955.1	Yes	-
Solidesulfovibrio	sp001936595	DV	GCF_001936595.1	Yes	-
Solidesulfovibrio	sp000801335	TomC	GCF_000801335.2	Yes	Non-selenium clade
Sporobacter	termitidis	DSM 10068	GCF_900130065.1	Yes	Non-selenium clade	Corrinoid protein devergently transcribed
Sporofaciens	musculi	WCA-9-b2	GCA_009830285.1	Yes	-	Transpoase inserted between Mlp1 and Mlp3
Sporomusa	acidovorans	DSM 3132	GCA_002257695.1	Yes	Non-selenium clade	Corrinoid protein devergently transcribed
Sporomusa	malonica	DSM 5090	GCF_900176355.1	Yes	Non-selenium clade	Two type I MGCs, one with Non-selenium clade Mlp3 with corrinoid protein divergently transcribed
Sporomusa	ovata	DSM 2662	GCF_000423685.1	Yes	Non-selenium clade	Two type I MGCs, one with Non-selenium clade Mlp3 with corrinoid protein divergently transcribed
Sporomusa	silvacetica	DSM 10669	GCF_002257705.1	Yes	Non-selenium clade	Two type I MGCs, one with Non-selenium clade Mlp3 with corrinoid protein divergently transcribed
Sporomusa	sp007830295	KB1	GCF_007830295.1	Yes	Non-selenium clade	Two type I MGCs, one with Non-selenium clade Mlp3 with corrinoid protein divergently transcribed
Sporomusa	sphaeroides	DSM 2875	GCF_001941975.1	Yes	Non-selenium clade	Two type I MGCs, one with Non-selenium clade Mlp3 with corrinoid protein divergently transcribed
Sporomusa	termitida	DSM 4440	GCF_007641255.1	Yes	Non-selenium clade	Corrinoid protein devergently transcribed
Sporotomaculum	syntrophicum	FB	GCF_009932395.1	Yes	-
Suipraoptans	intestinalis	68-1-5	GCF_009696485.1	Yes	-
Syntrophobotulus	glycolicus	DSM 8271	GCF_000190635.1	No	Non-selenium clade
Syntrophomonas	palmitatica	JCM 14374	GCF_001311885.1	Yes	-
Syntrophomonas	wolfei	Goettingen G311	GCF_000014725.1	Yes	-
Syntrophotalea	acetylenica	DSM 3246	GCF_001888165.1	Yes	-
Syntrophus	gentianae	DSM 8423	GCF_900109885.1	Yes	Non-selenium clade
Tepidibacter_A	mesophilus	JCM 16806	GCF_002724055.1	Yes	-
Tepidimicrobium	xylanilyticum	DSM 23310	GCF_900106765.1	Yes	-
Termitinema	primitia	ZAS-2	GCF_000214375.1	Yes	Non-selenium clade	Missing Ram/RACE protein
Terrisporobacter	glycolicus	ATCC 14880	GCF_000373865.1	Yes	-
Terrisporobacter	mayombei	DSM 6539	GCF_020748465.1	Yes	-
Thermanaeromonas	toyohensis	ToBE	GCF_900176005.1	Yes	-	Missing Ram/RACE protein
Thermosediminibacter	litoriperuensis	DSM 16647	GCF_008124715.1	Yes	-
Thermosediminibacter	oceani	DSM 16646	GCF_000144645.1	Yes	-
Tindallia	californiensis	APO	GCF_900107405.1	Yes	-
Tindallia	magadiensis	Z-7934	GCF_900113635.1	Yes	-
Tissierella	pigra	MSJ-22	GCA_018917845.1	Yes	-
Tissierella	praeacuta	DSM 18095	GCF_900128955.1	Yes	-
Tissierella	carlieri	P1	GCF_002266425.1	Yes	-
Tissierella_B	creatinini	BN11	GCA_005046945.1	Yes	-
Treponema_B	putidum	OMZ 758	GCF_000755145.1	Yes	-
TWA4	sp000875945	TWA4	GCA_000875945.1	Yes	-
UBA1321	sp002304345	Tous-C9LFEB	GCA_002304345.1	No	Non-selenium clade
XBB1006	sp900115795	XBB1006	GCA_900115795.1	Yes	-
Zhenpiania	hominis	BX12	GCF_014333425.1	Yes	-
* Denotes presence of any of these genes
** "-" denotes absense of non-selenium clade Mlp3
